# CRISPR screens reveal genetic determinants of PARP inhibitor sensitivity and resistance in prostate cancer

**DOI:** 10.1101/2022.04.13.488115

**Authors:** Takuya Tsujino, Tomoaki Takai, Kunihiko Hinohara, Fu Gui, Takeshi Tsutsumi, Xiao Bai, Chenkui Miao, Chao Feng, Bin Gui, Zsofia Sztupinszki, Antoine Simoneau, Ning Xie, Ladan Fazli, Xuesen Dong, Haruhito Azuma, Atish D. Choudhury, Kent W. Mouw, Zoltan Szallasi, Lee Zou, Adam S. Kibel, Li Jia

**Author notes:** These authors contributed equally to this article (Takuya Tsujino, Tomoaki Takai, Kunihiko Hinohara).

## Abstract

Prostate cancer (PCa) harboring BRCA1/2 mutations is often exquisitely sensitive to PARP inhibition. However, genomic alterations in other DNA damage response genes have not been consistently predictive of clinical response to PARP inhibitors (PARPis). Here, we perform genome-wide CRISPR-Cas9 knockout screens in BRCA1/2-proficient PCa cell lines and identify novel genes whose loss has a profound impact on PARPi sensitivity and resistance. Specifically, MMS22L deletion, frequently observed (up to 14%) in PCa, renders cells hypersensitive to PARPis by disrupting RAD51 loading required for homologous recombination repair, although this response is TP53-dependent. Unexpectedly, loss of CHEK2 confers resistance rather than sensitivity to PARPis in PCa cells through increased expression of BRCA2, a target of CHEK2-TP53-E2F7-mediated transcriptional repression. Combined PARP and ATR inhibition overcomes PARPi resistance caused by CHEK2 loss. Our findings may inform the use of PARPis beyond BRCA1/2-deficient tumors and support reevaluation of currently used biomarkers for PARPi treatment in PCa.
