## Supplementary Table 7 for "CRISPR screens reveal genetic determinants of PARP inhibitor sensitivity and resistance in prostate cancer"

### Sheet: Table 7
TABLE 7
REAGENTS	SOURCE	CAT #
Antibodies
Mouse monoclonal anti-Chk1 (2G1D5)	Cell Signaling Technology	Cat#2360; RRID: AB_2080320
Mouse monoclonal anti-Lsh (H-4)	Santa Cruz Biotechnology	Cat#sc46665; RRID: AB_627895
Rabbit monoclonal anti-Phospho-Chk1 (Ser345) (133D3)	Cell Signaling Technology	Cat#2348; RRID: AB_331212
Rabbit monoclonal anti-Rad51	Abcam	Cat#ab133534; RRID: AB_2722613
Rabbit monoclonal anti-Chk2	Cell Signaling Technology	Cat#2662; RRID: AB_2080793
Rabbit monoclonal anti-Phospho-Chk2 (Thr68) (C131C)	Cell Signaling Technology	Cat#2197; RRID: AB_2080501
Mouse monoclonal anti-p53 (DO-1)	Millipore	Cat#OP43F-100UG; RRID: AB_564964
Rabbit polyclonal anti-E2F7	Proteintech	Cat#24489-1-AP; RRID: AB_2879569
Rabbit monoclonal anti-MMS22L	Abcam	Cat#ab181047
Rabbit polyclonal anti-RNASEH2B	Sigma-Ardrich	Cat#HPA040084; RRID: AB_10697714
Rabbit polyclonal anti-WDR76	Proteintech	Cat#25228-1-AP; RRID: AB_2880120
Rabbit polyclonal anti-ESCO2	Abcam	Cat#ab86003; RRID: AB_1924967
Mouse monoclonal anti-ACTB	Sigma-Ardrich	Cat#A5441; RRID: AB_476744
Rabbit polyclonal anti-MCM6	Abcam	Cat#ab4558; RRID: AB_304467
Rabbit monoclonal anti-CHD1L (E1I8C)	Cell Signaling Technology	Cat#13460; RRID: AB_2798225
Rabbit polyclonal anti-FANCI	Bethyl	Cat#A301-254A; RRID: AB_890616
Rabbit polyclonal anti-RAD54L	Novus	Cat#NBP2-33916
Rabbit polyclonal anti-TONSL	Sigma-Ardrich	Cat#HPA024679; RRID: AB_1854441
Rabbit monoclonal anti-BRCA2 (D9S6V)	Cell Signaling Technology	Cat#10741; RRID: AB_2797730
Mouse monoclonal anti-BRCA1 (D-9)	Santa Cruz Biotechnology	Cat#sc-6954; RRID: AB_626761
Rabbit monoclonal anti-PARP (46D11)	Cell Signaling Technology	Cat#9532; RRID: AB_659884
Anti-phospho-Histone H2A.X (Ser139) clone JBW301	Millipore	Cat#05-636; RRID: AB_309864
Rabbit polyclonal anti-DNA polymerase beta	Abcam	Cat#ab26343; RRID: AB_731977
Anti-rabbit IgG, HRP-linked Antibody	Cell Signaling Technology	Cat#7074; RRID: AB_2099233
Anti-mouse IgG, HRP-linked Antibody	Cell Signaling Technology	Cat#7076; RRID: AB_330924
Goat anti-Rabbit IgG (H+L), Superclonal™ Recombinant Secondary Antibody, Alexa Fluor 488	Thermo Fisher Scientific	Cat#A27034; RRID: AB_2610664
Goat anti-Mouse IgG (H+L), Superclonal™ Recombinant Secondary Antibody, Alexa Fluor 488	Thermo Fisher Scientific	Cat#A28175; RRID: AB_2536161
Small Molecule Inhibitors
Olaparib (AZD2281)	Selleck Chemicals	S1060; CAS:763113-22-0
M6620 (Berzosertib, VE-822)	Selleck Chemicals	S7102; CAS:1232416-25-9
Talazoparib (BMN 673)	Selleck Chemicals	S7048; CAS:1207456-01-6
Veliparib (ABT-888)	Selleck Chemicals	S1004; CAS:912444-00-9
Rucaparib (AG-014699) phosphate	Selleck Chemicals	S1098; CAS:459868-92-9
Carboplatin (NSC 241240)	Selleck Chemicals	S1215; CAS:41575-94-4
Kits
alamarBlue Cell Viability Reagent	Themo Fisher Scienctific	DAL1100
Deposited data
Raw RNAseq data	GEO	GSE189186
Cell Lines
LNCaP cells	ATCC	CRL-1740
C4-2B cells	ATCC	CRL-3315
22Rv1 cells	ATCC	CRL-2505
DU145 cells	ATCC	HTB-81
MDAPCa2b cells	ATCC	CRL-2422
VCaP cells	ATCC	CRL-2876
PC-3 cells	ATCC	CRL-1435
Oligonucleotides
siRNAs
MISSION siRNA Universal Negative Control	Sigma Ardrich	SIC001
BRCA2 #1: SASI_Hs01_00121791	Sigma Ardrich	SASI_Hs01_00121791
BRCA2 #2: SASI_Hs01_00121794	Sigma Ardrich	SASI_Hs01_00121794
BRCA2 #3: targeting sequence: CCGAUUACCUGUGUACCCU	This paper	N/A
BRCA1 #1: SASI_Hs01_00179500	Sigma Ardrich	SASI_Hs01_00179500
BRCA1 #2: SASI_Hs01_00179501	Sigma Ardrich	SASI_Hs01_00179501
E2F7 #1: targeting sequence: GGACGAUGCAUUUACAGAUUCUCUA	Kristen., et al 2018	N/A
E2F7 #2: targeting sequence: GACUAUGGGUAACAGGGCAUCUAUA	Kristen., et al 2018	N/A
sgRNAs
MMS22L sgRNA1:F:5’CACCGTTGTGCTATATTCCTGCCA3’
MMS22L sgRNA1:R:5’AAACTGGCAGGAATATAGCACAAC3’
MMS22L sgRNA2:F:5’CACCGGTAATAAATGCCATGACGG3’
MMS22L sgRNA2:R:5’AAACCCGTCATGGCATTTATTAC3’
TONSL sgRNA1:F:5’CACCGCAGGCAGCGCTCATCCCGC3’
TONSL sgRNA1:R:5’AAACGCGGGATGAGCGCTGCCTGC3’
TONSL sgRNA2:F:5’CACCGCTGCACAACAGCTGGAAG3’
TONSL sgRNA2:R:5’AAACCTTCCAGCTGTTGTGCAGC3’
ESCO2 sgRNA1:F:5’CACCGCTGAAGATTGGATAGACAG3’
ESCO2 sgRNA1:R:5’AAACCTGTCTATCCAATCTTCAGC3’
ESCO2 sgRNA2:F:5’CACCGAGCTCTTACTCCAAGGAAG3’
ESCO2 sgRNA2:R:5’AAACCTTCCTTGGAGTAAGAGCTC3’
ESCO2 sgRNA3:F:5’CACCGTTTGGGTGCGTCCCAGTGA3’
ESCO2 sgRNA3:R: 5’AAACTCACTGGGACGCACCCAAAC3’
RNASEH2B sgRNA1:F:5’CACCGTCATAGGTTAATCAAACTG3’
RNASEH2B sgRNA1:R:5’AAACCAGTTTGATTAACCTATGAC3’
RNASEH2B sgRNA2:F:5’CACCGAGTGGAGAAGCAGAAATAG3’
RNASEH2B sgRNA2:R:5’AAACCTATTTCTGCTTCTCCACTC3’
RNASEH2B sgRNA3:F: 5’CACCGAAGCTTCCACTGACAAGGA3’
RNASEH2B sgRNA3:R:5’AAACTCCTTGTCAGTGGAAGCTTC3’
WDR76 sgRNA1:F:5’CACCGTGTCCTACTATTAAAGTGG3’
WDR76 sgRNA1:R:5’AAACCCACTTTAATAGTAGGACAC3’
WDR76 sgRNA2:F:5’CACCGGTAAGAGGTGAAAAATAGG3’
WDR76 sgRNA2:R:5’AAACCCTATTTTTCACCTCTTACC3’
POLB sgRNA1:F:5’CACCGGCCGCCATGAGCAAACGGA3’
POLB sgRNA1:R:5’AAACTCCGTTTGCTCATGGCGGCC3’
POLB sgRNA2:F:5’CACCGCTTCTGAAACTGCCACAGA3’
POLB sgRNA2:R:5’AAACCTTCTGAAACTGCCACAGAC3’
POLB sgRNA3:F:5’CACCGCTGGACTCTGCACCTGTGA3’
POLB sgRNA3:R:5’AAACCTGGACTCTGCACCTGTGAC3’
MCM6 sgRNA1:F: 5’CACCGGTTGCGCCAACCAACCCAA3’
MCM6 sgRNA1:R:5’AAACTTGGGTTGGTTGGCGCAACC3’
MCM6 sgRNA2:F:5’CACCGACCTTGAACAGGCACGTGG3’
MCM6 sgRNA2:R:5’AAACCCACGTGCCTGTTCAAGGTC3’
CHD1L sgRNA1:F:5’CACCGCTGGAAAGAAGAAATGCAG3’
CHD1L sgRNA1:R:5’AAACCTGGAAAGAAGAAATGCAGC3’
CHD1L sgRNA2:F:5’CACCGCCTTGCCTGCAGCAGAAGG3’
CHD1L sgRNA2:R:5’AAACCCTTCTGCTGCAGGCAAGGC3’
FANCI sgRNA1:F:5’CACCGATAGGATTACTGATGCTGG 3’
FANCI sgRNA1:R:5’AAACCCAGCATCAGTAATCCTATC3’
FANCI sgRNA2:F:5’CACCGCTTGGACTTCTTAGAAAGG 3’
FANCI sgRNA2:R:5’AAACCCTTTCTAAGAAGTCCAAGC3’
RAD54L sgRNA1:F:5’CACCGTGGCCAAGAGAAAACCTGA3’
RAD54L sgRNA1:R:5’AAACTCAGGTTTTCTCTTGGCCAC3’
RAD54L sgRNA2:F:5’CACCGCTCTAGATGCCTGATACGG3’
RAD54L sgRNA2:R:5’AAACCCGTATCAGGCATCTAGAGC3’
HELLS sgRNA1:F:5’CACCGTGGCCAAGAGAAAACCTGA3’
HELLS sgRNA1:R:5’AAACTCAGGTTTTCTCTTGGCCAC3’
HELLS sgRNA2:F:5’CACCGCTCTAGATGCCTGATACGG3’
HELLS sgRNA2:R:5’AAACCCGTATCAGGCATCTAGAGC3’
TP53 sgRNA1:F:5’CACCGCAGTCACAGCACATGACGG3’
TP53 sgRNA1:R:5’AAACCCGTCATGTGCTGTGACTGC3’
TP53 sgRNA2:F:5’CACCGAGCGCTGCTCAGATAGCGA3’
TP53 sgRNA2:R:5’AAACTCGCTATCTGAGCAGCGCTC3’
CHEK2 sgRNA1:F:5’CACCGCATACATAGAAGATCACAG3’
CHEK2 sgRNA1:R:5’AAACCTGTGATCTTCTATGTATGC3’
CHEK2 sgRNA2:F:5’CACCGAGAAGCCTTAAGACACCCG3’
CHEK2 sgRNA2:R:5’AAACCGGGTGTCTTAAGGCTTCTC3’
PARG sgRNA1:F:5’CACCGCAAATCGTTTTGTTGGAGG3’
PARG sgRNA1:R:5’AAACCCTCCAACAAAACGATTTGC3’
PARG sgRNA2:F:5’CACCGGAGCTTTCCGAGCAGGCAG3’
PARG sgRNA2:R:5’AAACCTGCCTGCTCGGAAAGCTCC3’
PARG sgRNA3:F:5’CACCGCAGTGGCCACAGGAAACTG3’
PARG sgRNA3:R:5’AAACCAGTTTCCTGTGGCCACTGC3’
PARG sgRNA4:F:5’CACCGATGAGACGCGAGCTGAACA3’
PARG sgRNA4:R:5’AAACATGAGACGCGAGCTGAACAC3’
PARG sgRNA5:F:5’CACCGCTCTGAAGAAACTCCAGGA3’
PARG sgRNA5:R:5’AAACCTCTGAAGAAACTCCAGGAC3’
ADPRHL2 sgRNA1:F:5’CACCGTGGACACTGCTATAGGCCA3’
ADPRHL2 sgRNA1:R:5’AAACTGGCCTATAGCAGTGTCCAC3’
ADPRHL2 sgRNA2:F:5’CACCGCTCACTCCCGGGCGTGCCG3’
ADPRHL2 sgRNA2:R:5’AAACCGGCACGCCCGGGAGTGAGC3’
ADPRHL2 sgRNA3:F:5’CACCGTTCCCGTTAAACTGGGCCC3’
ADPRHL2 sgRNA3:R:5’AAACGGGCCCAGTTTAACGGGAAC3’
ADPRHL2 sgRNA4:F:5’CACCGACAAGAAAGACCCTGACAG3’
ADPRHL2 sgRNA4:R:5’AAACCTGTCAGGGTCTTTCTTGTC3’
ADPRHL2 sgRNA5:F:5’CACCGGTGCAGTCCCTGCTAGCCA3’
ADPRHL2 sgRNA5:R:5’AAACTGGCTAGCAGGGACTGCACC3’
Primers for ChIP
E2F7 F: GGCAAACTTCTTAACATCGC
E2F7 R: TTGTCTCCAGGGCTAACT
BRCA1 F: CTGTAATTCCCGCGCTTT
BRCA1 R: CCTCCCATCCTCTGATTGTA
BRCA2 F: CCGCTTTATTCGGTCAGATAC
BRCA2 R: GCGGGTATTTCTCAGTGTG
RAD51 F: CCAGAGACCGAGCCCTAA
RAD51 R: GCTTACGCTCCACTTCTCTAC
Primers for RT-qPCR
BRCA1 F: CAAGAGCGTCCCCTCACAAA
BRCA1 R: ACTTGACCATTCTGCTCCGT
BRCA2 F: CACCTCTGGAGCGGACTTATT
BRCA2 R: GCTTTGTTGCAGCGTGTCTT
RAD51 F: CAACCCATTTCACGGTTAGAGC
RAD51 R: TTCTTTGGCGCATAGGCAACA
Recombinant DNA
lentiGuide-puro	Sanjana., et al 2014	Addgene plasmid #52963
lentiCRISPR v2	Sanjana., et al 2014	Addgene plasmid #52961
LV-GFP	Beronja., et al 2010	Addgene plasmid
		#25999
LV-RFP	Beronja., et al 2010	Addgene plasmid
		#26001
Lenti-TRE3G-ORF-IRES-tRFP-PGK-Tet3G-neo		Transomic Technologies, Inc.
Software and algorithms
ImageJ	Schneider et al., 2012	https://imagej.nih.gov/ij/
MAGeCK	Li et al., 2014
MAGeCKVISPR	Li et al., 2015
MAGeCKFlute	Wang et al., 2019
